# Vegetation and Microbes Interact to Preserve Organic Matter in Wooded Peatlands

**DOI:** 10.1101/2020.04.11.034108

**Authors:** Hongjun Wang, Jianqing Tian, Huai Chen, Mengchi Ho, Rytas Vilgalys, Xingzhong Liu, Curtis J. Richardson

**Author notes:** These authors contributed equally to this work (Hongjun Wang, Jianqing Tian). **Correspondence and requests for materials** should be addressed to H.W. or C.J.R.

## Abstract

Peatlands have persisted as massive carbon sinks over millennia, even during past periods of climate change. The commonly accepted theory of abiotic controls (mainly anoxia and low temperature) over carbon decomposition cannot explain how vast low-latitude wooded peatlands consistently accrete peat under warm and seasonally unsaturated conditions. Similarly, that theory cannot accurately project the decomposition rate in boreal peatlands where warming and drought have decreased *Sphagnum* and increased shrub expansion. Here, by comparing composition and ecological traits of microbes between *Sphagnum*- and shrub-dominated peatlands, we present a previously unrecognized natural course that curbs carbon loss against climate change. Slow-growing microbes decisively dominate the studied wooded peatlands, concomitant with plant-induced, high recalcitrant carbon and phenolics. The slow-growing microbes inherently metabolize organic matter slowly. However, the fast-growing microbes that dominate our *Sphagnum* site (most boreal peatlands as well) decomposed labile carbon >30 times faster than the slow-growing microbes. We show that the high-phenolic shrub/tree induced shifts in microbial composition may compensate for positive effects of temperature and/or drought on metabolism over time in peatlands. This biotic self-sustaining process that modulates abiotic controls on carbon cycling may help better project long-term climate-carbon feedbacks in peatlands.
