## Supplementary Data 1 for "Vegetation and Microbes Interact to Preserve Organic Matter in Wooded Peatlands"

### Sheet: soil respiration
Reference index	Author	Country	Site_name	Years Of Data	Latitude	Longitude	Mean Annual Temperature (MAT) (°C)	Annual mean soil respiration （g CO2 m-2 d-1）
1	Hirano et al.2009	Indonesia	Palangkaraya	2002	2.15°N	113.53°E	26.7	6.4274
1	Hirano et al.2009	Indonesia	Palangkaraya	2004	2.15°N	113.53°E	25.9	7.2411
1	Hirano et al.2009	Indonesia	Palangkaraya	2005	2.15°N	113.53°E	26.6	7.66301
1	Hirano et al.2009	Indonesia	Palangkaraya	2004	2.15°N	113.53°E	25.9	10.189
1	Hirano et al.2009	Indonesia	Palangkaraya	2005	2.15°N	113.53°E	26.6	8.27671
Notes: for all database, please contact Hongjun Wang, hjwang78@gmail.com

### Sheet: References
index	References
1	Hirano T, Jauhiainen J, Inoue T, Takahashi H. Controls on the Carbon Balance of Tropical Peatlands. Ecosystems 2009; 12: 873-887.
