## Supplementary Data 3 for "Vegetation and Microbes Interact to Preserve Organic Matter in Wooded Peatlands"

### Sheet: Sheet1
		PC	SD	MN	SD
OTU_506	k__Fungi;p__Zygomycota;c__Incertae sedis;o__Mucorales;f__Umbelopsidaceae;g__Umbelopsis;s__Umbelopsis sp	0	0	0	0
OTU_240	k__Fungi;p__Zygomycota;c__Incertae sedis;o__Mucorales;f__Umbelopsidaceae;g__Umbelopsis;s__Umbelopsis ovata	0.000723687	0.000603668	0.00085586	0.000540278
OTU_157	k__Fungi;p__Zygomycota;c__Incertae sedis;o__Mucorales;f__Umbelopsidaceae;g__Umbelopsis;s__Umbelopsis gibberispora	0	0	0	0
OTU_269	k__Fungi;p__Zygomycota;c__Incertae sedis;o__Mucorales;f__Umbelopsidaceae;g__Umbelopsis;s__Umbelopsis gibberispora	7.15311e-05	8.39461e-05	0	0
OTU_341	k__Fungi;p__Zygomycota;c__Incertae sedis;o__Mucorales;f__Umbelopsidaceae;g__Umbelopsis;s__Umbelopsis gibberispora	0	0	0	0
OTU_468	k__Fungi;p__Zygomycota;c__Incertae sedis;o__Mucorales;f__Umbelopsidaceae;g__Umbelopsis;s__Umbelopsis gibberispora	0.00548466	0.00379194	0	0
OTU_507	k__Fungi;p__Zygomycota;c__Incertae sedis;o__Mucorales;f__Umbelopsidaceae;g__Umbelopsis;s__Umbelopsis gibberispora	0	0	0	0
OTU_634	k__Fungi;p__Zygomycota;c__Incertae sedis;o__Mucorales;f__Umbelopsidaceae;g__Umbelopsis;s__Umbelopsis gibberispora	8.69989e-06	1.73998e-05	0	0
OTU_672	k__Fungi;p__Zygomycota;c__Incertae sedis;o__Mucorales;f__Umbelopsidaceae;g__Umbelopsis;s__Umbelopsis gibberispora	0.00259167	0.00354963	7.28226e-06	1.45645e-05
OTU_139	k__Fungi;p__Zygomycota;c__Incertae sedis;o__Mucorales;f__Umbelopsidaceae;g__Umbelopsis;s__Umbelopsis autotrophica	3.52581e-05	3.6726e-05	0	0
OTU_471	k__Fungi;p__Zygomycota;c__Incertae sedis;o__Mucorales;f__Umbelopsidaceae;g__Umbelopsis;s__Umbelopis ramanniana var angulispora	0.00230805	0.00259758	0	0
OTU_521	k__Fungi;p__Zygomycota;c__Incertae sedis;o__Mucorales;f__Mucoraceae;g__Mucor;s__Mucor strictus	0.000534624	0.000480107	0	0
OTU_334	k__Fungi;p__Zygomycota;c__Incertae sedis;o__Mucorales;f__Mucoraceae;g__Mucor;s__Mucor silvaticus	0.000222262	0.000444523	0	0
OTU_326	k__Fungi;p__Zygomycota;c__Incertae sedis;o__Mortierellales;f__unidentified;g__unidentified;s__Mortierellales sp	0.00108106	0.00117793	0	0
OTU_226	k__Fungi;p__Zygomycota;c__Incertae sedis;o__Mortierellales;f__Mortierellaceae;g__unidentified;s__Mortierellaceae sp	0	0	0.000789332	0.000774758
OTU_351	k__Fungi;p__Zygomycota;c__Incertae sedis;o__Mortierellales;f__Mortierellaceae;g__unidentified;s__Mortierellaceae sp	0.000307881	0.000439153	0	0
OTU_34	k__Fungi;p__Zygomycota;c__Incertae sedis;o__Mortierellales;f__Mortierellaceae;g__Mortierella;s__Mortierella turficola	0.00667402	0.0131506	0	0
OTU_14	k__Fungi;p__Zygomycota;c__Incertae sedis;o__Mortierellales;f__Mortierellaceae;g__Mortierella;s__Mortierella sp WD32A	8.69989e-06	1.73998e-05	0	0
OTU_2	k__Fungi;p__Zygomycota;c__Incertae sedis;o__Mortierellales;f__Mortierellaceae;g__Mortierella;s__Mortierella sp WD32A	3.1176e-05	6.23519e-05	0	0
Notes: for all database, please contact Hongjun Wang, hjwang78@gmail.com		0.0374002	0.0221531	0.000156637	0.000176711
		0.0015776	0.00311295	0	0
		0	0	0	0
		0	0	2.9129e-05	5.82581e-05
		0.000439328	0.000858255	0	0
		0.000257898	0.0002398	5.05418e-06	1.01084e-05
		0.000132354	0.000225214	0	0
		6.95991e-05	0.000139198	0	0
		5.00163e-05	2.16478e-05	0	0
		0	0	8.53361e-05	0.000134552
		0	0	0	0
		0	0	0	0
		0	0	0	0
		0	0	0	0
		0	0	0.00539452	0.00571399
		0	0	0	0
		0.000190199	0.00011368	0	0
		0	0	6.84688e-06	1.36938e-05
		0	0	0	0
		8.69989e-06	1.73998e-05	0	0
		0.00244026	0.00232585	0	0
		0.000248359	0.00023375	0	0
		0.000375375	0.000750751	0	0
		0	0	0	0
		0.00095137	0.00190274	0	0
		0	0	3.00973e-05	6.01946e-05
		0	0	0.00319993	0.00476439
		4.28903e-05	6.40571e-05	0	0
		0	0	0	0
		0	0	7.82131e-05	0.000156426
		0	0	0	0
		8.20217e-05	9.58504e-05	0	0
		0	0	7.20125e-05	7.889e-05
		0	0	0.0019861	0.00237535
		8.69989e-06	1.73998e-05	0	0
		0	0	5.43179e-05	7.91802e-05
		0.000123649	0.000247298	0	0
		3.47996e-05	6.95991e-05	0	0
		0	0	2.08392e-05	4.16784e-05
		0	0	0.000404816	0.000533485
		0	0	7.71898e-05	5.56639e-05
		0	0	0.000296262	0.000129919
		0.000847122	0.00158554	0	0
		0	0	0	0
		0	0	0	0
		0.00457452	0.00520938	0	0
		0.00120992	0.00227612	0	0
		0	0	0	0
		5.43149e-05	8.82816e-05	0	0
		8.69989e-06	1.73998e-05	0.000703826	0.000606821
		0.000536251	0.0010725	0	0
		6.50605e-05	7.52555e-05	0	0
		0.000321131	0.000511293	5.34874e-05	0.000106975
		0	0	2.18468e-05	4.36936e-05
		0.000237482	0.000113416	0	0
		0.00012086	0.000139827	0	0
		0.00304706	0.0060565	0	0
		0.000139571	0.00012299	4.1401e-06	8.2802e-06
		0	0	0	0
		9.33158e-05	6.30728e-05	0	0
		0.000780126	0.00126435	0	0
		0.000430243	0.000458134	0	0
		0	0	8.69636e-05	8.49953e-05
		4.82005e-05	9.6401e-05	0	0
		0.000163775	0.000162284	0	0
		0	0	5.97707e-05	7.65157e-05
		0	0	0.000167052	0.000323158
		0	0	0	0
		1.55357e-05	3.10713e-05	1.73452e-05	2.32552e-05
		0	0	2.2815e-05	4.56301e-05
		0.0234978	0.0301312	0	0
		0	0	0.000133145	0.000157953
		0	0	0	0
		4.47754e-05	5.63376e-05	0	0
		0	0	0.000505055	0.000480862
		0.000516084	0.00103217	0	0
		6.18563e-05	0.000104203	0	0
		0	0	9.34469e-05	0.000127966
		0.0555323	0.0316868	0.000281373	0.000295118
		1.55357e-05	3.10713e-05	0	0
		0	0	0	0
		0	0	0.00155437	0.00133862
		0.000104878	0.000170033	0	0
		0.000168862	0.000337724	0	0
		0	0	7.30738e-06	1.46148e-05
		0	0	0	0
		0	0	0	0
		0	0	0.000164403	0.000167567
		0.00037133	0.000639498	0	0
		0	0	0	0
		0.0117063	0.0074429	0	0
		0.000958538	0.0014343	0	0
		0	0	0.00031314	0.000165863
		0	0	0	0
		1.2572e-05	2.51439e-05	0	0
		9.92947e-05	8.23826e-05	0	0
		6.23519e-05	0.000124704	0	0
		0	0	0	0
		0.00689054	0.00390627	0	0
		0	0	0.000230579	0.000203781
		2.85103e-05	2.72557e-05	0	0
		0.000157207	0.000299097	0	0
		0	0	0	0
		0	0	1.11141e-05	2.22281e-05
		5.93166e-05	9.72772e-05	0	0
		0.000393826	0.000684282	0	0
		5.88994e-05	6.82445e-05	0	0
		0	0	0	0
		0	0	0.000451331	0.000212432
		1.53299e-05	3.06598e-05	0	0
		0.00450113	0.00662482	0	0
		0.000172398	0.000183394	0	0
		0	0	0.00101738	0.00130223
		0	0	0.0454985	0.0248041
		0.000641269	0.00128254	0	0
		0	0	0	0
		0.000378333	0.000332629	0	0
		3.73738e-05	7.47476e-05	0	0
		0	0	0.000290392	0.000494289
		0	0	0.000128402	0.000256805
		0.000916097	0.00174122	0.135708	0.142748
		0	0	0.000994411	0.000726804
		0.000232834	0.000375383	0	0
		0	0	6.68207e-05	0.000101257
		1.53299e-05	3.06598e-05	0	0
		0	0	0	0
		0	0	8.10286e-05	0.000143297
		0	0	6.15765e-05	7.61159e-05
		0.000118956	0.000217872	0	0
		0	0	0.000266328	0.000297045
		0.000148287	0.000156283	0	0
		0.000660445	0.00127476	9.12483e-05	0.000144084
		9.00576e-06	1.80115e-05	1.55328e-05	3.10655e-05
		5.24487e-05	0.000104897	0	0
		0	0	0	0
		0.000124047	0.000185155	0.0212762	0.0120611
		0.063455	0.0162965	0.000558714	0.000442256
		0	0	6.46015e-05	0.000129203
		0	0	0.0133107	0.0144543
		0.000135439	0.000238533	0	0
		0	0	0	0
		3.92017e-05	4.86661e-05	0	0
		0.0119757	0.00482465	0	0
		5.36546e-05	0.000107309	0	0
		9.69253e-05	0.000120763	0	0
		0.00020877	0.000417539	0	0
		0	0	0	0
		0.000577699	0.000729247	0	0
		1.55357e-05	3.10713e-05	0	0
		0.000268212	0.000218606	0	0
		5.8195e-06	1.1639e-05	0	0
		0	0	8.28912e-05	0.000165782
		0.00132821	0.00257278	0	0
		1.83231e-05	3.66461e-05	0	0
		7.69681e-06	1.53936e-05	0	0
		4.19804e-05	4.58837e-05	0	0
		0	0	5.09758e-05	0.000101952
		7.32906e-05	6.65239e-05	0	0
		0.000100892	8.70668e-05	0	0
		0.00132205	0.00259636	0	0
		7.0684e-05	0.00010217	0	0
		0	0	0.000618251	0.00099511
		3.45734e-05	6.91467e-05	0	0
		0	0	0.000121643	0.000155373
		0.0357998	0.026316	0	0
		0	0	0.000915307	0.000819915
		0	0	0	0
		0.000155685	0.000311371	0	0
		8.69989e-06	1.73998e-05	0	0
		0	0	5.00905e-05	8.19206e-05
		1.58942e-05	3.17884e-05	0	0
		0.00185402	0.00341151	0	0
		4.9055e-05	7.66855e-05	0	0
		8.13405e-06	1.62681e-05	0	0
		0.000128929	0.000149658	0	0
		0.000121798	0.000243597	0	0
		0.000107471	0.000133916	0	0
		0.000108779	9.09483e-05	0	0
		0.00136776	0.000778539	0	0
		0	0	0	0
		0.000299719	0.000312952	0	0
		3.1054e-05	6.21079e-05	0	0
		0.000239479	0.000363899	0	0
		0	0	0.0303507	0.0296129
		0.000387624	0.000775248	0	0
		0.00902094	0.0153196	0	0
		0	0	0	0
		0	0	0	0
		0	0	8.60329e-05	0.000172066
		0	0	0	0
		0	0	0.000309291	0.000481968
		0	0	0.000327754	0.000278361
		0.000264393	0.000528786	0	0
		0	0	7.76639e-05	0.000155328
		0	0	0.000399611	0.000545663
		0	0	0	0
		4.44523e-05	8.89047e-05	0	0
		0	0	0.000267436	0.000478037
		0	0	0.000653497	0.00125483
		0	0	3.18272e-05	6.36544e-05
		0.000167235	0.00011599	0	0
		0	0	0.00114756	0.00204022
		7.01044e-05	5.64983e-05	0	0
		0.000207271	0.000283219	0.0995269	0.103364
		0	0	0	0
		0	0	5.34874e-05	0.000106975
		0.000566582	0.000854708	0	0
		0.000172034	0.000344068	0	0
		8.69989e-06	1.73998e-05	0	0
		1.53936e-05	3.07872e-05	0	0
		0.000946235	0.00189247	0	0
		0.000126495	0.000133001	0	0
		0	0	0	0
		3.67116e-05	4.77307e-05	0	0
		0.00226288	0.00316066	0	0
		0.137094	0.0550243	0.00253688	0.00297852
		7.31716e-05	0.000146343	0	0
		0.00587736	0.00524295	6.68207e-05	0.000101257
		0	0	0	0
		0	0	0	0
		1.41291e-05	2.82582e-05	0	0
		0.000268489	0.000516741	0	0
		7.80728e-05	9.13215e-05	0	0
		0	0	0	0
		4.44523e-05	8.89047e-05	0	0
		0.000306433	0.000169126	0	0
		0	0	0	0
		0	0	0	0
		0	0	0	0
		0	0	8.2802e-06	1.65604e-05
		0.00141854	0.00078816	0	0
		0.000668164	0.00114719	0	0
		4.43035e-05	7.39076e-05	0	0
		0.00075189	0.00119294	0	0
		0	0	0.000884797	0.000694226
		0	0	2.95104e-05	4.19146e-05
		0	0	0	0
		0	0	7.28226e-06	1.45645e-05
		6.50949e-05	6.05686e-05	0	0
		4.07459e-05	8.14918e-05	0	0
		0	0	6.17682e-05	7.71899e-05
		0	0	0.000177551	0.000233771
		0	0	0	0
		0.000118251	0.000139561	0	0
		0	0	0.00017309	0.000326984
		8.05085e-05	0.000161017	0	0
		0	0	0	0
		0	0	0.00136797	0.00126828
		0	0	0.447798	0.270642
		0.0313928	0.0364423	7.01721e-05	0.000140344
		0.0202244	0.0179834	0.000184358	0.000209645
		0.00311147	0.00503206	0.000268501	0.000258349
		0.00234401	0.00454614	0	0
		0.00197089	0.00353861	0	0
		0.000955267	0.00106339	0	0
		0.000789154	0.000601163	0	0
		3.1176e-05	6.23519e-05	0	0
		0	0	0.000116009	0.000194631
		0.000250247	0.00029343	0	0
		0	0	0.0111021	0.0129615
		2.47169e-05	3.30456e-05	0	0
		0	0	0.00479261	0.00831829
		1.95894e-05	3.91788e-05	0	0
		3.45734e-05	6.91467e-05	0.00193823	0.00252906
		8.69989e-06	1.73998e-05	0	0
		0	0	5.3591e-05	6.59978e-05
		1.83231e-05	3.66461e-05	0	0
		9.60072e-05	0.000120068	0	0
		1.60668e-05	3.21337e-05	0	0
		9.98363e-05	0.000130685	0	0
		0.000593637	0.000219965	0	0
		0.0217433	0.0128817	3.10655e-05	6.21311e-05
		0	0	0.000350696	0.00048139
		0	0	0	0
		5.83179e-05	0.000100574	0	0
		0.00447118	0.00296715	2.35738e-05	4.71476e-05
		0.00100106	0.00185682	0	0
		0	0	7.28226e-06	1.45645e-05
		0.00124316	0.000833984	0	0
		5.74204e-05	6.67503e-05	1.55328e-05	3.10655e-05
		0	0	0	0
		0	0	0	0
		0.000182698	0.000365395	0.000759752	0.000498144
		0	0	0	0
		0.080672	0.0784652	0.000278885	0.000156445
		0.0190376	0.0150116	0.000141114	0.000108004
		0.000241126	0.000262743	0	0
		0	0	0.000118189	0.000112172
		0	0	0.000177451	0.000195421
		6.39578e-05	6.72121e-05	0	0
		0.000222134	0.000250564	0	0
		0.000782473	0.00156495	0	0
		0.0171359	0.0252243	0	0
		0	0	0.000145296	0.000232407
		0	0	5.52608e-05	0.000110522
		0.000151029	0.000219754	0	0
		0	0	1.23364e-05	1.47022e-05
		0	0	0	0
		0.00134955	0.00230009	0	0
		0.0037172	0.00314388	0	0
		0.00103397	0.00163908	0	0
		0	0	0	0
		0	0	0.000160871	0.0003108
		0.000130221	0.000133443	0	0
		0.000607726	0.00064983	0	0
		0.000173832	0.000128079	0	0
		2.96561e-05	5.93121e-05	0	0
		0	0	0	0
		0.000105984	0.000147001	0	0
		0	0	0	0
		0.000488483	0.000852668	0	0
		0.00145381	0.00227548	0	0
		0.0036002	0.00381572	0	0
		0	0	0	0
		0	0	0.000985656	0.00166232
		0.000115342	8.89814e-05	5.34874e-05	0.000106975
		2.60997e-05	5.21993e-05	0	0
		0	0	9.19428e-06	1.07211e-05
		0	0	0	0
		0.000236027	0.000346098	0	0
		0	0	5.34874e-05	0.000106975
		9.59673e-05	8.34402e-05	0	0
		8.69989e-06	1.73998e-05	0	0
		0.000129212	0.000161207	0	0
		0	0	0	0
		0	0	0.000245098	0.00029205
		0.000808123	0.000833652	0	0
		0	0	0	0
		0.00414879	0.00441953	0	0
		0.000191707	0.000173882	0	0
		0.000147191	0.000219524	0	0
		0.000260081	0.000313626	0	0
		6.10609e-05	0.000122122	0	0
		6.26675e-05	0.000125335	7.28226e-06	1.45645e-05
		0	0	0.000267437	0.000534874
		0	0	0	0
		0	0	0	0
		7.40152e-05	0.000110554	0	0
		0	0	5.73727e-05	8.07221e-05
		0	0	0	0
		2.0147e-05	2.3819e-05	0	0
		0.000101481	0.000117711	0.0286911	0.0261892
		0.00655532	0.00787455	0	0
		0	0	0.00232977	0.0018032
		0	0	0	0
		0.000103067	6.14034e-05	0	0
		3.91788e-05	7.83576e-05	1.55328e-05	3.10655e-05
		0	0	0	0
		0.00044269	0.000556645	0	0
		0.000262305	0.000262636	0	0
		8.56358e-05	8.3849e-05	0	0
		8.50803e-06	1.70161e-05	0	0
		4.14296e-05	8.28591e-05	0	0
		0	0	0	0
		7.66495e-06	1.53299e-05	0	0
		1.58942e-05	3.17884e-05	0	0
		6.67042e-05	8.03475e-05	0	0
		0	0	0	0
		0	0	0	0
		0.000173998	0.000347996	0	0
		0	0	0.000105041	0.000107925
		0	0	0	0
		6.42674e-05	0.000128535	0	0
		0	0	0.000334217	0.00041063
		0	0	0	0
		0.000268329	0.000412708	0	0
		3.83247e-05	7.66495e-05	0	0
		0.000182463	0.000120081	1.22911e-05	2.45821e-05
		3.91788e-05	7.83576e-05	0	0
		0.00015468	0.000309361	0	0
		0	0	0	0
		6.37202e-05	6.70273e-05	0	0
		5.41594e-05	0.000108319	0	0
		0.000341005	0.00068201	0	0
		0.0240474	0.0201099	0	0
		0	0	0	0
		0.050628	0.0266659	0	0
		0.00769973	0.00488716	9.32156e-05	0.000101099
		0.00401727	0.00758114	3.40266e-05	3.9587e-05
		0.001551	0.00180718	0	0
		6.93916e-05	9.87642e-05	0	0
		0	0	0	0
		0.000737058	0.000319744	0	0
		0	0	0.000511384	0.000807069
		0.000846792	0.00121169	0	0
		0	0	0	0
		0.000540267	0.000322565	0	0
		0	0	0	0
		7.25837e-06	1.45167e-05	0	0
		0	0	0	0
		0.000197669	0.0002358	0	0
		5.8195e-06	1.1639e-05	0	0
		0.00102934	0.0013439	1.84939e-05	3.69877e-05
		0	0	4.98984e-05	5.17043e-05
		0	0	4.28082e-05	8.56164e-05
		0.000102458	0.000139785	0	0
		1.99486e-05	2.67344e-05	0	0
		0	0	0.000602475	0.000543984
		0	0	0	0
		0	0	0	0
		7.66495e-06	1.53299e-05	0	0
		0	0	0	0
		0	0	0	0
		0	0	0	0
		1.05579e-05	2.11158e-05	0	0
		0	0	0	0
		0	0	3.10655e-05	6.21311e-05
		0.000152507	0.000207034	0	0
		1.95894e-05	3.91788e-05	0.0013593	0.00114437
		0.000555724	0.0010741	0	0
		0.000152137	0.000229037	0	0
		0	0	0	0
		0.00045641	0.000875549	2.56516e-05	4.26652e-05
		0	0	0.000499011	0.000338267
		0	0	0	0
		6.27754e-05	8.41129e-05	0	0
		0.0527761	0.0331272	0	0
		4.19939e-05	5.12743e-05	0	0
		0	0	0.00262976	0.004465
		0	0	0	0
		0	0	0	0
		0.00698405	0.0044925	0	0
		0	0	0.000111566	0.000104599
		0.000124843	0.000207969	0	0
		0.00339213	0.00343363	0	0
		0	0	0	0
		7.56283e-05	8.9979e-05	0	0
		3.45734e-05	6.91467e-05	0	0
		0	0	7.67946e-05	0.000153589
		0	0	0	0
		0.00189294	0.00211548	0	0
		0.000161358	0.000322716	0	0
		0	0	0.000103084	0.000127702
		0.000116424	0.000217606	0	0
		0	0	0.000278524	0.000276378
		0.000399868	0.000799736	0	0
		0	0	7.48866e-05	0.000103965
		0	0	0	0
		1.43275e-05	1.71166e-05	0	0
		0	0	8.01049e-05	0.00016021
		0.00134692	0.00226103	0.00740309	0.00683777
		5.69004e-05	0.000113801	0	0
		0.00101961	0.0012083	0	0
		0.000205814	0.000158369	0	0
		0.000275136	0.000336383	0	0
		0.00209194	0.00409403	0	0
		0	0	0.00206801	0.0018216
		0	0	0.000230011	0.00038627
		0	0	4.95594e-05	6.07973e-05
		5.35369e-05	0.000107074	0	0
		0.000204678	0.000409357	0	0
		0	0	0.000197633	0.000208284
		4.91431e-05	4.52874e-05	0	0
		0.000162403	0.000230137	0	0
		0	0	0	0
		4.44523e-05	8.89047e-05	0	0
		3.47996e-05	6.95991e-05	0	0
		0.000496294	0.000516799	0	0
		0.00108014	0.000470071	0	0
		0.00106452	0.00099999	0	0
		3.95639e-05	3.00062e-05	0	0
		0	0	0.000127223	0.000208073
		0.00262902	0.00383934	0	0
		8.16709e-05	4.19059e-05	0	0
		0	0	3.81582e-05	4.41191e-05
		2.63491e-05	5.26981e-05	0	0
		0.000320618	0.000310739	0	0
		0.00182577	0.00365154	0	0
		0	0	3.69877e-05	7.39754e-05
		0	0	0	0
		0.0059857	0.00297101	0	0
		0	0	0.000598658	0.000943808
		1.58942e-05	3.17884e-05	0	0
		0.000878356	0.00175671	0.0244328	0.0245702
		0	0	0.000150541	0.000301082
		0	0	0.00317645	0.00405585
		8.50803e-06	1.70161e-05	0	0
		0	0	0	0
		0.00203213	0.00170864	0	0
		8.69989e-06	1.73998e-05	0.00319631	0.00393706
		0	0	0	0
		0.00308845	0.0055324	0	0
		0	0	2.74536e-05	3.20456e-05
		4.34204e-05	3.7996e-05	2.76304e-05	5.52608e-05
		8.05541e-05	0.000161108	0	0
		0	0	0	0
		0	0	0	0
		0.000212415	0.000128241	0	0
		0.000385638	0.000518887	0	0
		0.00359747	0.00581386	0	0
		0	0	1.87046e-05	3.74092e-05
		0	0	0.00252687	0.00192211
		0	0	0.000287256	0.000238924
		0	0	0	0
		0	0	0.0036417	0.00345157
		0	0	3.36822e-05	5.68626e-05
		0.000708801	0.000520868	0	0
		0.000147605	0.000238297	0	0
		0	0	5.05418e-06	1.01084e-05
		0	0	0.000735122	0.000744371
		1.65246e-05	3.30491e-05	0	0
		0.000137372	0.000146639	0	0
		0	0	0	0
		0.000128535	0.000257069	0	0
		0.000470901	0.000827287	0.0474121	0.0384495
		4.47754e-05	5.63376e-05	0	0
		0.000204894	0.000409788	0	0
		4.78787e-05	7.43891e-05	0	0
		0.00104823	0.00148223	0	0
		0.000130412	0.000260824	0	0
		0	0	0	0
		0	0	0	0
		0	0	0	0
		0.00104179	0.0013972	0	0
		0.000142922	0.000285845	0	0
		0.000807893	0.000535004	0	0
		3.02334e-05	2.4292e-05	0	0
		3.17251e-05	2.59651e-05	0	0
		0	0	0	0
		2.29948e-05	4.59897e-05	0	0
		8.38741e-05	0.000103029	0	0
		0	0	0	0
		0.000393866	0.000327027	0	0
		0.000297658	0.000258353	0	0
		0	0	5.00905e-05	8.19206e-05
		0.000676793	0.000746119	0	0
		0	0	0	0
		0	0	0	0
		0.00188178	0.00325188	1.83963e-05	2.21447e-05
		8.69989e-06	1.73998e-05	0	0
		0.000151516	0.000303031	0	0
		5.26981e-05	0.000105396	0	0
		0.000409088	0.000492923	0	0
		9.1687e-05	6.64095e-05	0	0
		0.000726479	0.000601773	0	0
		1.80115e-05	3.60231e-05	0	0
		5.0109e-05	6.56839e-05	0.00197166	0.00250714
		0.000730249	0.000547087	0.0054254	0.00747508
		0	0	0	0
		0	0	0.00604028	0.00837685
		5.74023e-05	5.87369e-05	5.52608e-05	0.000110522
		4.21665e-05	8.4333e-05	0	0
		0.00369757	0.0071631	0	0
		0.00049569	0.000949468	0	0
		0.000119774	8.31574e-05	0	0
		0.000132697	0.000220002	0	0
		9.80774e-05	0.000114236	7.28226e-06	1.45645e-05
		2.60997e-05	5.21993e-05	0	0
		0	0	2.19221e-05	4.38443e-05
		0.000481113	0.000746855	0	0
		0	0	0.00262542	0.00344375
		0	0	0	0
		2.65196e-05	5.30391e-05	0	0
		0	0	0	0
		0.000429839	0.000746723	0	0
		0.00198993	0.00150055	1.22911e-05	2.45821e-05
		0	0	0	0
		1.60668e-05	3.21337e-05	1.22911e-05	2.45821e-05
		0.000272614	0.00041129	0	0
		7.66495e-06	1.53299e-05	0	0
		0	0	0	0
		0	0	0	0
		0.000512333	0.00102467	7.28226e-06	1.45645e-05
		0.000104102	0.000208203	0	0
		7.25837e-06	1.45167e-05	7.87827e-05	9.34237e-05
		0	0	4.53812e-05	6.46176e-05
		0.00302002	0.00572129	0	0
		0.0340615	0.00916497	0	0
		0.0298961	0.016006	7.18837e-05	0.000125104
		0.00870382	0.00603881	0	0
		0.00499293	0.00614847	0	0
		0.00055788	0.000478843	2.70529e-05	3.73056e-05
		0.000229151	0.000458301	0	0
		0.000153299	0.000306598	0	0
		0.000116826	0.00019213	0	0
		2.54843e-05	3.3052e-05	0	0
		0	0	0	0
		0.00599337	0.0101771	1.55328e-05	3.10655e-05
